# Single-Cell Proteomics of Human Peripheral Blood Mononuclear Cells Exceeding 600 Cells per Day

**DOI:** 10.64898/2026.02.01.703169

**Authors:** James M. Fulcher, Yumi Kwon, Pranav Dawar, Rashmi Kumar, Sarah M. Williams, Patricia Miller, Andrey Liyu, Liang Chen, Daniel J. Orton, Heather M. Olson, Fengchao Yu, Alexey I. Nesvizhskii, Julie Fortier, Ravi Vij, Reyka Jayasinghe, Li Ding, Ying Zhu, Ljiljana Paša-Tolić

**Affiliations:** Environmental Molecular Sciences Laboratory, Pacific Northwest National Laboratory, Richland, Washington, USA; Biological Sciences Division, Pacific Northwest National Laboratory, Richland, Washington, USA; Department of Pathology, University of Michigan, Ann Arbor, Michigan, USA; Gilbert S. Omenn Department of Computational Medicine and Bioinformatics, University of Michigan, Ann Arbor, Michigan, USA; Division of Oncology, Department of Medicine, Washington University School of Medicine, St. Louis, Missouri, USA; Department of Proteomic and Genomic Technologies, Genentech, Inc., South San Francisco, California, USA

**Keywords:** single-cell proteomics, PBMCs, real-time spectral library searching, TMTpro, nanoPOTS

## Abstract

Single-cell proteomic (scProteomic) measurements of peripheral blood mononuclear cells (PBMCs) are of considerable value in human health, given their involvement in the maintenance of healthy and diseased states. However, the high heterogeneity and relatively small size of immune cell types demand maximal throughput and sensitivity in proteomic measurements that have yet to be fully realized. Here, we describe an approach that addresses sensitivity and throughput through the implementation of Real-Time spectral Library Searching (RTLS), TMTpro 32-plex labelling, an updated nested-nanodroplet processing in One pot for Trace Samples (N2), and a dual-column liquid chromatography system. By prioritizing tandem mass spectrometry (MS2) features with high similarity to library spectra, RTLS enables greater identification depth and feature reproducibility than a standard shotgun MS2 approach in low-input and single-cell samples. The platform permitted 660 single PBMCs to be measured per day, with an average of 750 protein identifications per cell and 1,648 proteins in total, achieving the necessary throughput and depth to characterize immune cell populations. Application of this scProteomic method and a new cell typing informatics approach to 2,130 PBMCs enabled the identification of both major and low-frequency cell types (∼1-2%), as well as associated proteomic markers.
