## Supplementary Table S3 for "Single-Cell Proteomics of Human Peripheral Blood Mononuclear Cells Exceeding 600 Cells per Day"

Gene	Cell_Type	log2FC_cluster	p_value_adj
MNDA	monocyte_0	1.557090877	3.80E-242
TKT	monocyte_0	0.850724633	2.75E-224
S100A6	monocyte_0	1.355837954	3.55E-200
RNH1	monocyte_0	0.852985747	8.01E-197
PKM	monocyte_0	0.78127443	7.88E-190
PGD	monocyte_0	1.621381152	5.49E-189
LYZ	monocyte_0	1.335300373	1.84E-187
CYBB	monocyte_0	1.830307561	4.07E-176
CTSS	monocyte_0	1.027682269	2.96E-175
FABP5	monocyte_0	1.48222293	1.94E-173
MPO	monocyte_0	1.052954717	2.03E-158
HK3	monocyte_0	1.197476166	1.07E-155
GNG5	monocyte_0	1.114141166	1.63E-153
SULT1A1	monocyte_0	1.531982668	8.33E-153
TYMP	monocyte_0	1.123731908	2.91E-147
PYCARD	monocyte_0	1.2841348	1.38E-145
CD36	monocyte_0	1.091297183	4.58E-144
NCF1B	monocyte_0	1.441715821	1.83E-143
S100A9	monocyte_0	1.900322527	6.26E-140
P4HB	monocyte_0	0.744241368	2.93E-133
ENO1	monocyte_0	0.65800265	6.25E-131
CTSZ	monocyte_0	0.840663441	3.98E-128
IDH1	monocyte_0	0.993535548	2.61E-126
VAMP8	monocyte_0	0.924325981	1.01E-122
ZYX	monocyte_0	1.2468022	1.46E-120
CTSB	monocyte_0	1.126360643	1.13E-119
LRRC59	monocyte_0	0.998765806	3.53E-113
LGALS1	monocyte_0	1.316030969	9.81E-112
CD14	monocyte_0	1.339648342	2.43E-111
CALR	monocyte_0	0.585790814	1.49E-110
ADA2	monocyte_0	0.750344874	1.86E-103
ANXA5	monocyte_0	0.822621969	2.62E-103
HSP90B1	monocyte_0	0.585973588	1.74E-101
ITGB2	monocyte_0	0.791204631	2.63E-101
HSPA1A	monocyte_0	0.514350909	3.84E-101
CPVL	monocyte_0	0.912466726	5.75E-100
CAPG	monocyte_0	1.115455789	8.97E-98
CAT	monocyte_0	0.692549375	1.62E-96
ATP6V1A	monocyte_0	0.70795185	3.35E-96
S100A11	monocyte_0	0.915452541	7.50E-96
GSTP1	monocyte_0	1.215825484	3.49E-95
ANXA2	monocyte_0	0.648596751	8.80E-94
ATP6V1E1	monocyte_0	1.12174715	4.16E-93
S100A12	monocyte_0	1.192962523	4.76E-92
GAPDH	monocyte_0	0.586955229	7.41E-91
SKAP2	monocyte_0	0.94516431	3.93E-87
CORO1C	monocyte_0	1.175981552	2.11E-86
CASP1	monocyte_0	1.032537604	3.82E-86
APOBR	monocyte_0	0.818402772	3.65E-86
S100A10	monocyte_0	0.919209216	4.05E-85
KCTD12	monocyte_0	1.15380606	2.64E-84
TALDO1	monocyte_0	0.536353508	1.51E-80
LAMP1	monocyte_0	0.856527776	4.43E-80
SERPINB1	monocyte_0	0.596006874	3.44E-78
TXN	monocyte_0	0.673096039	1.46E-76
DPYSL2	monocyte_0	0.917221779	1.99E-76
PRDX3	monocyte_0	0.527554881	2.43E-76
CLTA	monocyte_0	0.502758378	6.55E-75
ITGAM	monocyte_0	0.94725142	1.29E-74
BLVRB	monocyte_0	0.771375662	4.03E-73
IFI30	monocyte_0	1.189295272	9.21E-72
CES1	monocyte_0	0.80267677	4.96E-69
LRRC25	monocyte_0	1.028981474	9.32E-69
CKAP4	monocyte_0	0.666094318	1.79E-68
FKBP1A	monocyte_0	0.798544406	3.28E-68
ATP5MC2	monocyte_0	0.972695512	3.88E-67
AHNAK	monocyte_0	0.511327704	8.98E-65
RAB27A	monocyte_0	0.672374799	1.18E-64
MYO1F	monocyte_0	0.814507753	2.26E-64
SERPINB8	monocyte_0	0.661254627	2.39E-63
DYSF	monocyte_0	0.800560279	4.69E-62
CSTA	monocyte_0	1.144045007	1.23E-61
LGALS3	monocyte_0	0.71470161	1.44E-60
PDIA6	monocyte_0	0.528179792	8.73E-59
ELANE	monocyte_0	1.065491919	1.52E-57
LAMTOR3	monocyte_0	0.871713955	5.45E-57
NCF4	monocyte_0	1.319320047	1.61E-56
LTA4H	monocyte_0	0.527868297	1.76E-55
FCER1G	monocyte_0	0.926235437	1.73E-52
ERP44	monocyte_0	0.794997525	6.02E-52
SERPINB10	monocyte_0	0.878322149	1.53E-51
TMCO1	monocyte_0	0.627173461	1.79E-50
GLIPR2	monocyte_0	0.839920764	1.63E-49
S100A8	monocyte_0	0.634380754	3.78E-49
H3-7	monocyte_0	0.741468418	1.73E-46
SH3BGRL3	monocyte_0	0.714838733	8.12E-46
CTSH	monocyte_0	0.589461124	1.25E-45
GPI	monocyte_0	0.502638295	1.30E-45
YWHAH	monocyte_0	0.523995225	2.04E-45
AIF1	monocyte_0	1.332928556	8.81E-45
STMN1	monocyte_0	0.70439795	1.03E-43
F13A1	monocyte_0	1.1471962	2.04E-43
FCN1	monocyte_0	0.825634303	3.44E-42
S100A4	monocyte_0	0.778228223	7.27E-42
ARHGAP1	monocyte_0	0.518875728	1.19E-41
SH3BGRL	monocyte_0	0.593040891	6.12E-41
RTN3	monocyte_0	0.855460529	8.56E-39
PLIN3	monocyte_0	0.847429028	8.06E-38
CTSA	monocyte_0	0.552607386	3.65E-37
GSN	monocyte_0	0.526434868	7.23E-36
CDA	monocyte_0	1.623192222	4.81E-34
SLC2A3	monocyte_0	0.80096931	1.82E-32
CPPED1	monocyte_0	0.569285044	2.16E-32
VCAN	monocyte_0	0.793136484	5.43E-31
RAB32	monocyte_0	0.600435501	3.42E-30
FGR	monocyte_0	0.583902421	3.03E-28
ALDH2	monocyte_0	0.563196468	4.44E-27
LYN	monocyte_0	0.832284768	7.55E-27
TCIRG1	monocyte_0	0.755552877	1.32E-25
ARL8B	monocyte_0	0.602281883	6.04E-25
ATP6V1H	monocyte_0	0.709617503	5.92E-23
GLRX	monocyte_0	0.604220874	6.54E-22
COMT	monocyte_0	0.552641007	9.01E-21
WARS1	monocyte_0	0.599409475	1.46E-20
SIRPA	monocyte_0	0.705185856	1.73E-19
LPCAT2	monocyte_0	0.506769072	1.93E-17
BST1	monocyte_0	0.675572635	2.03E-16
TLR2	monocyte_0	0.645529575	2.36E-13
ARF4	monocyte_0	0.580112689	6.99E-12
CYBA	monocyte_0	0.64883681	2.40E-11
ATP6AP1	monocyte_0	0.515214261	4.39E-11
LRP1	monocyte_0	0.50504338	6.39E-11
RRBP1	monocyte_0	0.578097665	2.88E-07
SPTAN1	CD4T_1	0.732646074	3.09E-149
HMGN1	CD4T_1	1.273058777	1.14E-120
NCL	CD4T_1	0.538705872	1.66E-104
PRDX2	CD4T_1	0.986745089	5.11E-104
GIMAP4	CD4T_1	1.301383884	3.16E-96
H1-3	CD4T_1	1.663645051	1.18E-94
SPTBN1	CD4T_1	0.688279568	1.22E-94
LDHB	CD4T_1	0.913367872	1.07E-88
IL16	CD4T_1	0.813140172	2.02E-79
GIMAP1	CD4T_1	0.770682642	8.02E-79
XRCC5	CD4T_1	0.56114807	1.04E-75
HMGA1	CD4T_1	0.994145238	4.42E-75
LMNB2	CD4T_1	0.675238791	3.92E-73
DGKA	CD4T_1	1.326091913	3.26E-71
DCTN2	CD4T_1	1.450432645	9.99E-69
H3-3A	CD4T_1	0.781342568	8.00E-68
SRP14	CD4T_1	0.548808178	2.76E-60
SFXN1	CD4T_1	0.576881337	8.16E-55
HSPE1	CD4T_1	0.511097289	6.41E-52
SEPTIN9	CD4T_1	0.72598197	9.61E-51
NOP56	CD4T_1	0.617849573	2.85E-50
PEBP1	CD4T_1	0.609296448	3.16E-49
NPM1	CD4T_1	0.685749703	5.91E-49
APRT	CD4T_1	0.602048853	2.41E-47
SLFN5	CD4T_1	0.993354183	7.00E-45
H1-2	CD4T_1	0.723544482	1.76E-41
HMGN4	CD4T_1	1.371576089	3.51E-37
SERPINA4	CD4T_1	0.567785867	7.56E-37
MECP2	CD4T_1	0.88317673	4.59E-34
CD3D	CD4T_1	0.739689349	8.36E-33
TRIM28	CD4T_1	0.537351344	5.25E-32
H2BC26	CD4T_1	1.356158554	1.58E-30
PSIP1	CD4T_1	0.578825062	3.39E-30
TRAF3IP3	CD4T_1	0.78857472	8.77E-29
MIF	CD4T_1	0.536169071	8.28E-28
H2AZ1	CD4T_1	0.569014374	1.49E-26
FBL	CD4T_1	0.527109541	3.00E-25
GLS	CD4T_1	0.532655165	1.07E-22
SEPTIN6	CD4T_1	0.537046937	2.55E-21
H1-10	CD4T_1	0.606302581	1.34E-19
ACTN1	CD4T_1	0.687742537	3.97E-19
SELENOH	CD4T_1	0.621119183	5.23E-17
LCK	CD4T_1	0.506624923	1.47E-15
TRA2A	CD4T_1	0.54760524	4.74E-15
EVL	CD4T_1	0.616343891	1.01E-14
NUCKS1	CD4T_1	0.522190887	1.57E-14
H1-0	CD4T_1	0.50306651	2.18E-14
CNN2	CD4T_1	0.58118787	3.84E-14
SEPTIN1	CD4T_1	0.91993325	1.26E-11
GRAP2	CD4T_1	0.935344838	1.28E-09
GIMAP5	CD4T_1	0.801814533	1.01E-05
CFAP20	CD4T_1	0.5820516	0.000559794
LMNA	CD8T_2	1.174583327	1.91E-75
CRIP1	CD8T_2	1.261695917	1.78E-58
EZR	CD8T_2	0.610684902	4.35E-47
TUBA4A	CD8T_2	0.65345334	8.85E-35
GIMAP4	CD8T_2	0.959673846	3.56E-30
APRT	CD8T_2	0.583946784	4.30E-28
CD99	CD8T_2	0.578984021	9.71E-26
HMGN4	CD8T_2	1.411901627	2.61E-25
TAGLN2	CD8T_2	0.647059189	1.10E-21
PRDX2	CD8T_2	0.607116444	1.13E-21
SEPTIN9	CD8T_2	0.549277559	2.57E-17
HINT1	CD8T_2	0.533332351	5.45E-16
MIF	CD8T_2	0.509580396	3.21E-15
SLFN5	CD8T_2	0.738727613	1.36E-14
S100A4	CD8T_2	0.648147817	1.48E-14
DCTN2	CD8T_2	0.753828452	1.73E-10
EVL	CD8T_2	0.643836792	1.31E-09
SERPINB9	CD8T_2	0.518656489	2.38E-08
GRAP2	CD8T_2	0.969814066	3.74E-08
MECP2	CD8T_2	0.538881878	2.19E-06
LASP1	NK_3	1.103751785	2.37E-133
PRF1	NK_3	1.693549544	1.66E-117
EFHD2	NK_3	1.669825898	1.51E-116
G6PD	NK_3	1.02693741	3.94E-100
NHERF1	NK_3	1.038696405	3.17E-96
CTSC	NK_3	1.573287677	4.33E-93
ARPC4	NK_3	0.702664711	1.04E-92
VPS52	NK_3	0.705066712	1.59E-81
FLNA	NK_3	0.623313485	8.42E-79
PRCP	NK_3	1.467416566	4.93E-78
SPN	NK_3	1.138857485	7.35E-78
TPM4	NK_3	0.79619496	2.69E-70
MSN	NK_3	0.653324677	8.17E-70
ACAA2	NK_3	0.846746583	1.85E-66
TES	NK_3	1.0852696	1.00E-64
OSTF1	NK_3	0.773381898	1.20E-63
ARPC3	NK_3	0.63998016	5.15E-59
WDR1	NK_3	0.549459514	2.59E-58
CLIC1	NK_3	0.762010153	9.70E-53
CTSD	NK_3	0.762074229	1.64E-48
PPP1CA	NK_3	0.50632887	3.70E-45
CSK	NK_3	0.639822489	8.21E-45
ACTN4	NK_3	0.570021398	1.42E-44
FCER1G	NK_3	1.151579564	3.71E-37
ANXA6	NK_3	0.543988647	7.26E-37
PIP4K2A	NK_3	0.755959226	9.14E-35
RAP1B	NK_3	0.742707634	1.06E-31
ZAP70	NK_3	1.152934376	8.50E-31
APMAP	NK_3	0.767565221	4.67E-29
PLEK	NK_3	0.951341356	1.16E-28
ACTR2	NK_3	0.601441284	2.01E-28
EVL	NK_3	1.093634001	1.03E-27
GSR	NK_3	0.53392188	1.44E-24
CD247	NK_3	1.105322771	1.41E-22
PTPRCAP	NK_3	0.573121168	2.91E-20
HPCAL1	NK_3	0.58785352	1.08E-19
CAPN2	NK_3	0.51350735	1.39E-19
ARPC2	NK_3	0.534767221	7.49E-19
MYO1F	NK_3	0.657302476	1.28E-17
STK10	NK_3	0.582270068	7.93E-17
MTA2	NK_3	0.567453019	8.17E-16
SEPTIN9	NK_3	0.567346735	1.48E-15
ITGAM	NK_3	0.675450463	3.34E-15
CIRBP	NK_3	0.738424963	6.17E-15
ARPC5L	NK_3	0.891092044	1.38E-11
DOK2	NK_3	0.630756384	2.20E-11
YARS1	NK_3	0.502929033	3.07E-11
HEXA	NK_3	0.554005032	5.77E-10
ALOX5AP	NK_3	0.587752582	4.75E-09
SLC2A3	NK_3	0.667221031	9.40E-09
SLFN5	NK_3	0.642083524	9.68E-09
BIN2	NK_3	0.89895379	1.74E-05
HMGN4	NK_3	0.791104735	2.95E-05
STOM	NK_3	0.514475374	0.000653745
CD74	B_4	1.17926125	1.58E-66
EZR	B_4	0.872564938	1.06E-59
HMGA1	B_4	1.343441342	1.30E-52
SYPL1	B_4	1.343124235	5.33E-48
SYNGR2	B_4	1.476567407	5.87E-44
PTPN6	B_4	0.593542143	1.59E-38
CNDP2	B_4	0.52139048	1.68E-31
CSK	B_4	0.629348277	3.28E-28
PRDX1	B_4	0.572347763	1.82E-25
PARP1	B_4	0.870451939	4.43E-25
BASP1	B_4	0.856897851	3.52E-22
LTA4H	B_4	0.58487106	8.13E-21
HLA-DRB1	B_4	1.052208861	2.08E-19
IFI16	B_4	0.548847404	2.05E-19
HLA-DRB3	B_4	0.975122196	1.52E-18
PRKCB	B_4	1.034123539	6.37E-18
SET	B_4	0.631475252	8.41E-14
NOP56	B_4	0.547658768	1.13E-13
NCF1B	B_4	0.858705675	2.59E-12
HMGN1	B_4	0.738264653	2.78E-12
PPP3CA	B_4	0.547680031	5.99E-11
H3-3A	B_4	0.546521438	7.10E-11
HMGB1	B_4	0.511530924	3.41E-10
DCTN2	B_4	0.967009265	9.22E-10
NPM1	B_4	0.52401948	1.48E-09
CIRBP	B_4	0.719757803	3.82E-08
ALOX5	B_4	0.744008995	9.34E-07
PML	B_4	0.515512934	2.01E-06
DCD	B_4	0.610274317	5.32E-06
HNRNPD	B_4	0.529922074	1.09E-05
SAMHD1	DC_5	0.819940978	1.28E-30
HLA-DRB1	DC_5	1.347837975	8.04E-23
FABP5	DC_5	1.445720355	1.08E-22
HSP90B1	DC_5	0.651367333	3.65E-19
STMN1	DC_5	1.106013621	6.23E-18
CALR	DC_5	0.607230843	1.03E-17
DPYSL2	DC_5	1.080048925	4.90E-17
TUBA1B	DC_5	0.533388615	1.21E-14
GDI2	DC_5	0.52169069	3.50E-14
PTMA	DC_5	0.742371934	1.41E-13
IPO5	DC_5	0.696678408	8.59E-13
GSN	DC_5	0.748147013	6.00E-12
YWHAE	DC_5	0.74933041	3.02E-11
ERP29	DC_5	0.515505979	4.24E-11
ACAA1	DC_5	0.726029821	5.16E-11
MTHFD1	DC_5	0.546768224	4.81E-10
LRRC59	DC_5	0.795705147	2.19E-09
NME1	DC_5	0.666793511	2.63E-09
RANBP1	DC_5	0.632220228	3.28E-09
CPVL	DC_5	0.739082899	2.92E-09
PDIA6	DC_5	0.503010357	8.38E-08
TXN	DC_5	0.566815661	1.21E-07
HLA-DRB3	DC_5	0.862139396	1.60E-07
KCTD12	DC_5	0.87398828	3.08E-06
S100A10	DC_5	0.665266337	5.80E-06
CBX5	DC_5	0.552785831	2.87E-05
ANXA5	DC_5	0.509948126	8.94E-05
ATP6V1E1	DC_5	0.658700328	0.000707461
ALDH2	DC_5	0.588306287	0.000807389
PLEK	DC_5	0.636736234	0.000879879
WARS1	monocyte_6	2.052616994	1.75E-56
COTL1	monocyte_6	1.540857521	3.35E-38
LTA4H	monocyte_6	1.0480353	8.12E-34
TYMP	monocyte_6	1.456495966	3.41E-32
FCER1G	monocyte_6	1.599971592	1.28E-23
HK3	monocyte_6	1.307056356	1.89E-23
S100A11	monocyte_6	1.198440458	1.42E-22
PTPN6	monocyte_6	0.65717751	1.63E-21
ASAH1	monocyte_6	0.993410908	4.57E-21
CPPED1	monocyte_6	1.028098576	4.94E-20
ANXA5	monocyte_6	0.987478919	6.29E-20
HSPA1A	monocyte_6	0.609211949	5.64E-19
AIF1	monocyte_6	2.11329616	2.74E-18
IFI30	monocyte_6	1.496106335	2.85E-18
CASP1	monocyte_6	1.255942828	6.23E-18
RHOC	monocyte_6	0.581343289	2.36E-17
FKBP1A	monocyte_6	1.069055806	1.29E-16
TKT	monocyte_6	0.695395201	5.08E-16
LRRFIP1	monocyte_6	0.691394003	8.07E-15
S100A6	monocyte_6	1.111779003	8.21E-15
ACAA1	monocyte_6	0.858661659	8.47E-15
LAP3	monocyte_6	0.709861074	1.75E-14
PGK1	monocyte_6	0.506049433	4.58E-13
LYN	monocyte_6	1.317016179	3.32E-12
SULT1A1	monocyte_6	1.261610462	2.65E-11
LRRC25	monocyte_6	1.20605764	3.19E-11
RAB10	monocyte_6	0.684926316	3.77E-11
ARHGAP1	monocyte_6	0.709626731	3.84E-11
RNH1	monocyte_6	0.615155632	7.08E-11
ATP6V0D1	monocyte_6	0.58622851	1.99E-10
LPCAT2	monocyte_6	0.807119073	2.53E-10
S100A10	monocyte_6	0.887682855	2.84E-10
SERPINB9	monocyte_6	0.91722639	8.03E-10
ARRB2	monocyte_6	1.269975502	1.20E-09
ERP44	monocyte_6	0.839657839	2.52E-09
TMSB4X	monocyte_6	0.761917562	3.44E-09
S100A4	monocyte_6	0.930410863	5.35E-08
ANXA2	monocyte_6	0.542719617	7.04E-08
PYCARD	monocyte_6	0.952643685	2.34E-07
REEP5	monocyte_6	0.659126006	4.29E-07
FGR	monocyte_6	0.770787273	4.18E-07
FLII	monocyte_6	0.545172089	9.59E-07
TCIRG1	monocyte_6	1.022077165	1.37E-06
NAGK	monocyte_6	0.591281837	4.49E-06
CYBB	monocyte_6	1.050895334	1.23E-05
LACTB	monocyte_6	0.624860352	2.28E-05
VASP	monocyte_6	0.790070204	2.58E-05
CORO1C	monocyte_6	0.936568632	3.07E-05
ALB	monocyte_6	0.639245515	4.68E-05
STK10	monocyte_6	0.595359427	8.37E-05
LGALS1	monocyte_6	0.842213039	9.76E-05
ATP6V1E1	monocyte_6	0.777482537	0.000288394
MYO1F	monocyte_6	0.618578293	0.000448301
MNDA	monocyte_6	0.713113551	0.000468816
PPP1CC	monocyte_6	1.402247799	0.000800374
PECAM1	monocyte_6	0.684822328	0.000942096
SYNGR2	monocyte_6	1.013107463	0.000953687
CAMP	Unknown_7	4.6975756	8.85E-114
LTF	Unknown_7	3.225117359	1.39E-91
MMP9	Unknown_7	3.546561053	4.10E-74
CTSG	Unknown_7	2.92568579	3.37E-68
ELANE	Unknown_7	3.728258904	5.51E-60
APMAP	Unknown_7	2.189505272	6.14E-44
ITGAM	Unknown_7	2.53423205	2.84E-42
STOM	Unknown_7	2.502211937	1.76E-37
MPO	Unknown_7	1.938745494	4.53E-36
ALOX5AP	Unknown_7	2.410205435	3.15E-32
ITGB2	Unknown_7	1.631868289	1.62E-31
H2BC12	Unknown_7	0.849827265	6.16E-30
GNB2	Unknown_7	1.130131651	2.37E-29
SLC2A3	Unknown_7	2.373003613	1.10E-26
PRTN3	Unknown_7	2.397042541	1.57E-26
CD47	Unknown_7	1.290257568	1.17E-21
P4HB	Unknown_7	1.064664823	8.08E-18
FLOT2	Unknown_7	1.099254122	1.60E-16
RTN3	Unknown_7	1.840475674	6.18E-15
BUB3	Unknown_7	1.827054462	2.36E-14
FCN1	Unknown_7	1.78214814	1.93E-14
H2AC20	Unknown_7	1.2286418	3.15E-14
TMX1	Unknown_7	0.894074636	1.65E-12
H3-7	Unknown_7	1.408414667	2.34E-12
LYZ	Unknown_7	1.431591595	2.64E-12
SOD2	Unknown_7	0.990665621	4.86E-12
FLOT1	Unknown_7	1.322839118	7.37E-12
LAMP2	Unknown_7	1.374086397	1.25E-11
ATP2A3	Unknown_7	0.737597539	1.30E-11
GNG5	Unknown_7	1.241407326	5.79E-11
EHD1	Unknown_7	1.024350298	7.62E-11
ALB	Unknown_7	1.144307031	8.78E-11
MACROH2A1	Unknown_7	0.68861951	8.30E-11
ACTC1	Unknown_7	1.832306368	1.92E-10
H4C1	Unknown_7	0.911819209	4.47E-10
SQOR	Unknown_7	0.808490869	2.47E-09
DYSF	Unknown_7	1.150004414	4.62E-09
NUMA1	Unknown_7	0.605843925	4.82E-09
GNB1	Unknown_7	0.794801092	1.22E-08
TCIRG1	Unknown_7	1.61169388	2.21E-08
S100A12	Unknown_7	1.310984626	1.66E-08
ERO1A	Unknown_7	0.693441248	1.83E-08
STX7	Unknown_7	0.841764498	2.57E-08
RNASE3	Unknown_7	1.37290109	1.16E-07
CYBB	Unknown_7	1.632761059	1.53E-07
CTSS	Unknown_7	0.913157184	1.87E-07
SERPINA4	Unknown_7	0.794757329	2.36E-07
GNAI3	Unknown_7	0.599399359	3.09E-07
TMED2	Unknown_7	0.697803124	5.13E-07
CANX	Unknown_7	0.846170122	1.09E-06
ME2	Unknown_7	0.52002814	1.30E-06
CALML5	Unknown_7	1.180960613	4.51E-06
HLA-C	Unknown_7	0.603095541	3.15E-06
HBB	Unknown_7	0.867486825	4.49E-06
SACM1L	Unknown_7	0.74669973	4.87E-06
ATP5MC2	Unknown_7	1.526980452	7.79E-06
DLD	Unknown_7	0.612767664	5.43E-06
SRSF9	Unknown_7	0.922491629	1.98E-05
PLBD1	Unknown_7	0.925653071	2.67E-05
HNRNPF	Unknown_7	1.240281368	3.20E-05
ACTB	Unknown_7	0.57028709	3.50E-05
ACAT1	Unknown_7	0.609532609	3.60E-05
PDIA4	Unknown_7	0.624097824	4.97E-05
GPD2	Unknown_7	0.865163429	7.54E-05
TOR1AIP1	Unknown_7	0.751579205	6.85E-05
CYCS	Unknown_7	0.691702284	6.52E-05
ASAH1	Unknown_7	0.856219106	8.46E-05
PRKACB	Unknown_7	0.570519834	8.99E-05
SEC31A	Unknown_7	0.689391048	0.000261854
HSD17B12	Unknown_7	0.509819029	0.000224776
CYB5B	Unknown_7	0.750203776	0.000257339
ZNF207	Unknown_7	0.851575802	0.000334776
GNG2	Unknown_7	0.822176973	0.000366349
GLIPR2	Unknown_7	1.156658631	0.000493597
RTN4	Unknown_7	0.550061591	0.000622213
CAT	Unknown_7	0.618002813	0.000442616
NSF	Unknown_7	0.545613131	0.000534346
RAB5C	Unknown_7	0.891705499	0.000668678
GSN	Unknown_7	0.709497946	0.000611528
UGP2	Unknown_7	0.551527199	0.000689107
H2AZ1	Unknown_7	0.791852183	0.000706264
