## Supplementary Table S4 for "Single-Cell Proteomics of Human Peripheral Blood Mononuclear Cells Exceeding 600 Cells per Day"

### Sheet: Worksheet
Dataset	Description	MS_Method
60708_PBMC_BridgeSample_pRTLS_Optimization_R11_Patty_08Jul25_BEHCoA-25-05-16	STD_MS2_BridgeSample_10ng	Method A
60708_PBMC_BridgeSample_pRTLS_Optimization_R13_Patty_08Jul25_BEHCoA-25-05-16	STD_MS2_BridgeSample_10ng	Method A
60708_PBMC_BridgeSample_pRTLS_Optimization_R15_Patty_08Jul25_BEHCoA-25-05-16	STD_MS2_BridgeSample_10ng	Method A
60708_PBMC_BridgeSample_pRTLS_Optimization_R17_Patty_08Jul25_BEHCoA-25-05-16	STD_MS2_BridgeSample_10ng	Method A
60708_PBMC_BridgeSample_pRTLS_Optimization_R1_Patty_08Jul25_BEHCoA-25-05-16	STD_MS2_BridgeSample_10ng	Method A
60708_PBMC_BridgeSample_pRTLS_Optimization_R3_Patty_08Jul25_BEHCoA-25-05-16	STD_MS2_BridgeSample_10ng	Method A
60708_PBMC_BridgeSample_pRTLS_Optimization_R5_Patty_08Jul25_BEHCoA-25-05-16	STD_MS2_BridgeSample_10ng	Method A
60708_PBMC_BridgeSample_pRTLS_Optimization_R7_Patty_08Jul25_BEHCoA-25-05-16	STD_MS2_BridgeSample_10ng	Method A
60708_PBMC_BridgeSample_pRTLS_Optimization_R9_Patty_08Jul25_BEHCoA-25-05-16	STD_MS2_BridgeSample_10ng	Method A
60708_TMT32_PBMCs_Target2_B4	STD_MS2_SingleCells	Method A
60708_TMT32_PBMCs_Target2_B5	STD_MS2_SingleCells	Method A
60708_TMT32_PBMCs_Target2_B9	STD_MS2_SingleCells	Method A
60708_TMT32_PBMCs_Target3_A11	RTLS_SingleCells	Method B
60708_TMT32_PBMCs_Target3_A12	RTLS_SingleCells	Method B
60708_TMT32_PBMCs_Target3_A7	RTLS_SingleCells	Method B
60708_TMT32_PBMCs_Target3_A8	RTLS_SingleCells	Method B
60708_TMT32_PBMCs_Target3_B1	RTLS_SingleCells	Method B
60708_TMT32_PBMCs_Target3_B11	RTLS_SingleCells	Method B
60708_TMT32_PBMCs_Target3_B12	RTLS_SingleCells	Method B
60708_TMT32_PBMCs_Target3_B2	RTLS_SingleCells	Method B
60708_TMT32_PBMCs_Target3_B3	RTLS_SingleCells	Method B
60708_TMT32_PBMCs_Target3_B4	RTLS_SingleCells	Method B
60708_TMT32_PBMCs_Target3_B5	RTLS_SingleCells	Method B
60708_TMT32_PBMCs_Target3_B6	RTLS_SingleCells	Method B
60708_TMT32_PBMCs_Target3_B7	RTLS_SingleCells	Method B
60708_TMT32_PBMCs_Target3_B8	RTLS_SingleCells	Method B
60708_TMT32_PBMCs_Target3_B9_rerun	RTLS_SingleCells	Method B
60708_TMT32_PBMCs_Target3_C2	RTLS_SingleCells	Method B
60708_TMT32_PBMCs_Target3_C3	RTLS_SingleCells	Method B
60708_TMT32_PBMCs_Target3_C4	RTLS_SingleCells	Method B
60708_TMT32_PBMCs_Target3_D1	RTLS_SingleCells	Method B
60708_TMT32_PBMCs_Target3_D10	RTLS_SingleCells	Method B
60708_TMT32_PBMCs_Target3_D11	RTLS_SingleCells	Method B
60708_TMT32_PBMCs_Target3_D12	RTLS_SingleCells	Method B
60708_TMT32_PBMCs_Target3_D2	RTLS_SingleCells	Method B
60708_TMT32_PBMCs_Target3_D3	RTLS_SingleCells	Method B
60708_TMT32_PBMCs_Target3_D4	RTLS_SingleCells	Method B
60708_TMT32_PBMCs_Target3_D5	RTLS_SingleCells	Method B
60708_TMT32_PBMCs_Target3_D6	RTLS_SingleCells	Method B
60708_TMT32_PBMCs_Target3_D7	RTLS_SingleCells	Method B
60708_TMT32_PBMCs_Target3_D8	RTLS_SingleCells	Method B
60708_TMT32_PBMCs_Target3_D9	RTLS_SingleCells	Method B
60708_TMT32_PBMCs_Target4_A1	RTLS_SingleCells	Method B
60708_TMT32_PBMCs_Target4_A10	RTLS_SingleCells	Method B
60708_TMT32_PBMCs_Target4_A12	RTLS_SingleCells	Method B
60708_TMT32_PBMCs_Target4_A2	RTLS_SingleCells	Method B
60708_TMT32_PBMCs_Target4_A3	RTLS_SingleCells	Method B
60708_TMT32_PBMCs_Target4_A5	RTLS_SingleCells	Method B
60708_TMT32_PBMCs_Target4_A7	RTLS_SingleCells	Method B
60708_TMT32_PBMCs_Target4_A8	RTLS_SingleCells	Method B
60708_TMT32_PBMCs_Target4_A9	RTLS_SingleCells	Method B
60708_TMT32_PBMCs_Target4_B1	RTLS_SingleCells	Method B
60708_TMT32_PBMCs_Target4_B10	RTLS_SingleCells	Method B
60708_TMT32_PBMCs_Target4_B2	RTLS_SingleCells	Method B
60708_TMT32_PBMCs_Target4_B4	RTLS_SingleCells	Method B
60708_TMT32_PBMCs_Target4_B5	RTLS_SingleCells	Method B
60708_TMT32_PBMCs_Target4_B6	RTLS_SingleCells	Method B
60708_TMT32_PBMCs_Target4_B7	RTLS_SingleCells	Method B
60708_TMT32_PBMCs_Target4_B8	RTLS_SingleCells	Method B
60708_TMT32_PBMCs_Target4_B9	RTLS_SingleCells	Method B
60708_TMT32_PBMCs_Target4_C10	RTLS_SingleCells	Method B
60708_TMT32_PBMCs_Target4_C11	RTLS_SingleCells	Method B
60708_TMT32_PBMCs_Target4_C12	RTLS_SingleCells	Method B
60708_TMT32_PBMCs_Target4_C2	RTLS_SingleCells	Method B
60708_TMT32_PBMCs_Target4_C3	RTLS_SingleCells	Method B
60708_TMT32_PBMCs_Target4_C4	RTLS_SingleCells	Method B
60708_TMT32_PBMCs_Target4_C5	RTLS_SingleCells	Method B
60708_TMT32_PBMCs_Target4_C6	RTLS_SingleCells	Method B
60708_TMT32_PBMCs_Target4_C7	RTLS_SingleCells	Method B
60708_TMT32_PBMCs_Target4_C8	RTLS_SingleCells	Method B
60708_TMT32_PBMCs_Target4_C9	RTLS_SingleCells	Method B
60708_TMT32_PBMCs_Target4_D1	RTLS_SingleCells	Method B
60708_TMT32_PBMCs_Target4_D10	RTLS_SingleCells	Method B
60708_TMT32_PBMCs_Target4_D11	RTLS_SingleCells	Method B
60708_TMT32_PBMCs_Target4_D12	RTLS_SingleCells	Method B
60708_TMT32_PBMCs_Target4_D2_rerun	RTLS_SingleCells	Method B
60708_TMT32_PBMCs_Target4_D3_rerun	RTLS_SingleCells	Method B
60708_TMT32_PBMCs_Target4_D4_rerun	RTLS_SingleCells	Method B
60708_TMT32_PBMCs_Target4_D5_rerun	RTLS_SingleCells	Method B
60708_TMT32_PBMCs_Target4_D6_rerun	RTLS_SingleCells	Method B
60708_TMT32_PBMCs_Target4_D7_rerun	RTLS_SingleCells	Method B
60708_TMT32_PBMCs_Target4_D8_rerun	RTLS_SingleCells	Method B
60708_TMT32_PBMCs_Target4_D9	RTLS_SingleCells	Method B
60708_PBMC_BridgeSample_pRTLS_Optimization_R10_Patty_08Jul25_BEHCoA-25-05-16	RTLS_BridgeSample_10ng	Method B
60708_PBMC_BridgeSample_pRTLS_Optimization_R12_Patty_08Jul25_BEHCoA-25-05-16	RTLS_BridgeSample_10ng	Method B
60708_PBMC_BridgeSample_pRTLS_Optimization_R14_Patty_08Jul25_BEHCoA-25-05-16	RTLS_BridgeSample_10ng	Method B
60708_PBMC_BridgeSample_pRTLS_Optimization_R16_Patty_08Jul25_BEHCoA-25-05-16	RTLS_BridgeSample_10ng	Method B
60708_PBMC_BridgeSample_pRTLS_Optimization_R18_Patty_08Jul25_BEHCoA-25-05-16	RTLS_BridgeSample_10ng	Method B
60708_PBMC_BridgeSample_pRTLS_Optimization_R2_Patty_08Jul25_BEHCoA-25-05-16	RTLS_BridgeSample_10ng	Method B
60708_PBMC_BridgeSample_pRTLS_Optimization_R4_Patty_08Jul25_BEHCoA-25-05-16	RTLS_BridgeSample_10ng	Method B
60708_PBMC_BridgeSample_pRTLS_Optimization_R6_Patty_08Jul25_BEHCoA-25-05-16	RTLS_BridgeSample_10ng	Method B
60708_PBMC_BridgeSample_pRTLS_Optimization_R8_Patty_08Jul25_BEHCoA-25-05-16	RTLS_BridgeSample_10ng	Method B
60708_TMT32_PBMCs_Target2_B12	RTLS_SingleCells	Method B
60708_TMT32_PBMCs_Target2_B2	RTLS_SingleCells	Method B
60708_TMT32_PBMCs_Target2_B3	RTLS_SingleCells	Method B
60708_TMT32_PBMCs_Target2_C11	1000pg_BridgeChannel_InputTest	Method B
60708_TMT32_PBMCs_Target2_C12	1000pg_BridgeChannel_InputTest	Method B
60708_TMT32_PBMCs_Target2_C4	250pg_BridgeChannel_InputTest	Method B
60708_TMT32_PBMCs_Target2_C5	1000pg_BridgeChannel_InputTest	Method B
60708_TMT32_PBMCs_Target2_C7	1000pg_BridgeChannel_InputTest	Method B
60708_TMT32_PBMCs_Target2_D10	250pg_BridgeChannel_InputTest	Method B
60708_TMT32_PBMCs_Target2_D11	250pg_BridgeChannel_InputTest	Method B
60708_TMT32_PBMCs_Target2_D3	50pg_BridgeChannel_InputTest	Method B
60708_TMT32_PBMCs_Target2_D4	50pg_BridgeChannel_InputTest	Method B
60708_TMT32_PBMCs_Target2_D5	100pg_BridgeChannel_InputTest	Method B
60708_TMT32_PBMCs_Target2_D6	100pg_BridgeChannel_InputTest	Method B
60708_TMT32_PBMCs_Target2_D9	250pg_BridgeChannel_InputTest	Method B
60708_TMT32_NEW_BridgeC_Frac1_CV45_R1_C2_20250326120302	FTMS_Bridge_RTLS_Library	Method C
60708_TMT32_NEW_BridgeC_Frac1_CV45_R2_C1	FTMS_Bridge_RTLS_Library	Method C
60708_TMT32_NEW_BridgeC_Frac1_CV65_R1_C4	FTMS_Bridge_RTLS_Library	Method C
60708_TMT32_NEW_BridgeC_Frac1_CV65_R2_C3	FTMS_Bridge_RTLS_Library	Method C
60708_TMT32_NEW_BridgeC_Frac2_CV45_R1_C6	FTMS_Bridge_RTLS_Library	Method C
60708_TMT32_NEW_BridgeC_Frac2_CV45_R2_C7	FTMS_Bridge_RTLS_Library	Method C
60708_TMT32_NEW_BridgeC_Frac2_CV65_R1_C8	FTMS_Bridge_RTLS_Library	Method C
60708_TMT32_NEW_BridgeC_Frac2_CV65_R2_C9	FTMS_Bridge_RTLS_Library	Method C
60708_TMT32_NEW_BridgeC_Frac3_CV45_R1_B1	FTMS_Bridge_RTLS_Library	Method C
60708_TMT32_NEW_BridgeC_Frac3_CV45_R2_B2	FTMS_Bridge_RTLS_Library	Method C
60708_TMT32_NEW_BridgeC_Frac3_CV65_R1_B3	FTMS_Bridge_RTLS_Library	Method C
60708_TMT32_NEW_BridgeC_Frac3_CV65_R2_B4	FTMS_Bridge_RTLS_Library	Method C
60708_TMT32_NEW_BridgeC_Frac4_CV45_R1_B6	FTMS_Bridge_RTLS_Library	Method C
60708_TMT32_NEW_BridgeC_Frac4_CV45_R2_B7	FTMS_Bridge_RTLS_Library	Method C
60708_TMT32_NEW_BridgeC_Frac4_CV65_R1_B8	FTMS_Bridge_RTLS_Library	Method C
60708_TMT32_NEW_BridgeC_Frac4_CV65_R2_B9	FTMS_Bridge_RTLS_Library	Method C
60708_TMT32_NEW_BridgeC_Frac5_CV45_R1_C1	FTMS_Bridge_RTLS_Library	Method C
60708_TMT32_NEW_BridgeC_Frac5_CV45_R2_C2	FTMS_Bridge_RTLS_Library	Method C
60708_TMT32_NEW_BridgeC_Frac5_CV65_R1_C3	FTMS_Bridge_RTLS_Library	Method C
60708_TMT32_NEW_BridgeC_Frac5_CV65_R2_C4	FTMS_Bridge_RTLS_Library	Method C
60708_TMT32_NEW_BridgeC_Frac6_CV45_R1_C6	FTMS_Bridge_RTLS_Library	Method C
60708_TMT32_NEW_BridgeC_Frac6_CV45_R2_C7	FTMS_Bridge_RTLS_Library	Method C
60708_TMT32_NEW_BridgeC_Frac6_CV65_R1_C8	FTMS_Bridge_RTLS_Library	Method C
60708_TMT32_NEW_BridgeC_Frac6_CV65_R2_C9	FTMS_Bridge_RTLS_Library	Method C
60708_TMT32_NEW_BridgeC_2ng_Frac1_CV45_R1_C1	ITMS_Bridge_RTLS_Library	Method D
60708_TMT32_NEW_BridgeC_2ng_Frac1_CV45_R2_C3	ITMS_Bridge_RTLS_Library	Method D
60708_TMT32_NEW_BridgeC_2ng_Frac1_CV65_R1_C5	ITMS_Bridge_RTLS_Library	Method D
60708_TMT32_NEW_BridgeC_2ng_Frac1_CV65_R2_C7	ITMS_Bridge_RTLS_Library	Method D
60708_TMT32_NEW_BridgeC_2ng_Frac2_CV45_R1_B1	ITMS_Bridge_RTLS_Library	Method D
60708_TMT32_NEW_BridgeC_2ng_Frac2_CV45_R2_B3	ITMS_Bridge_RTLS_Library	Method D
60708_TMT32_NEW_BridgeC_2ng_Frac2_CV65_R1_B5	ITMS_Bridge_RTLS_Library	Method D
60708_TMT32_NEW_BridgeC_2ng_Frac2_CV65_R2_B7	ITMS_Bridge_RTLS_Library	Method D
60708_TMT32_NEW_BridgeC_2ng_Frac3_CV45_R1_A1	ITMS_Bridge_RTLS_Library	Method D
60708_TMT32_NEW_BridgeC_2ng_Frac3_CV45_R2_A3	ITMS_Bridge_RTLS_Library	Method D
60708_TMT32_NEW_BridgeC_2ng_Frac3_CV65_R1_A5	ITMS_Bridge_RTLS_Library	Method D
60708_TMT32_NEW_BridgeC_2ng_Frac3_CV65_R2_A7	ITMS_Bridge_RTLS_Library	Method D
60708_TMT32_NEW_BridgeC_2ng_Frac4_CV45_R1_C2	ITMS_Bridge_RTLS_Library	Method D
60708_TMT32_NEW_BridgeC_2ng_Frac4_CV45_R2_C4	ITMS_Bridge_RTLS_Library	Method D
60708_TMT32_NEW_BridgeC_2ng_Frac4_CV65_R1_C6	ITMS_Bridge_RTLS_Library	Method D
60708_TMT32_NEW_BridgeC_2ng_Frac4_CV65_R2_C8	ITMS_Bridge_RTLS_Library	Method D
60708_TMT32_NEW_BridgeC_2ng_Frac5_CV45_R1_B2	ITMS_Bridge_RTLS_Library	Method D
60708_TMT32_NEW_BridgeC_2ng_Frac5_CV45_R2_B4	ITMS_Bridge_RTLS_Library	Method D
60708_TMT32_NEW_BridgeC_2ng_Frac5_CV65_R1_B6	ITMS_Bridge_RTLS_Library	Method D
60708_TMT32_NEW_BridgeC_2ng_Frac5_CV65_R2_B8	ITMS_Bridge_RTLS_Library	Method D
60708_TMT32_NEW_BridgeC_2ng_Frac6_CV45_R1_A2	ITMS_Bridge_RTLS_Library	Method D
60708_TMT32_NEW_BridgeC_2ng_Frac6_CV45_R2_A4	ITMS_Bridge_RTLS_Library	Method D
60708_TMT32_NEW_BridgeC_2ng_Frac6_CV65_R1_A6	ITMS_Bridge_RTLS_Library	Method D
60708_TMT32_NEW_BridgeC_2ng_Frac6_CV65_R2_A8	ITMS_Bridge_RTLS_Library	Method D
